# Comparative multiplexed interactomics of SARS-CoV-2 and homologous coronavirus non-structural proteins identifies unique and shared host-cell dependencies

**DOI:** 10.1101/2020.07.13.201517

**Authors:** Jonathan P. Davies, Katherine M. Almasy, Eli F. McDonald, Lars Plate

## Abstract

Human coronaviruses (hCoV) have become a threat to global health and society, as evident from the SARS outbreak in 2002 caused by SARS-CoV-1 and the most recent COVID-19 pandemic caused by SARS-CoV-2. Despite high sequence similarity between SARS-CoV-1 and −2, each strain has distinctive virulence. A better understanding of the basic molecular mechanisms mediating changes in virulence is needed. Here, we profile the virus-host protein-protein interactions of two hCoV non-structural proteins (nsps) that are critical for virus replication. We use tandem mass tag-multiplexed quantitative proteomics to sensitively compare and contrast the interactomes of nsp2 and nsp4 from three betacoronavirus strains: SARS-CoV-1, SARS-CoV-2, and hCoV-OC43 – an endemic strain associated with the common cold. This approach enables the identification of both unique and shared host cell protein binding partners and the ability to further compare the enrichment of common interactions across homologs from related strains. We identify common nsp2 interactors involved in endoplasmic reticulum (ER) Ca^2+^ signaling and mitochondria biogenesis. We also identifiy nsp4 interactors unique to each strain, such as E3 ubiquitin ligase complexes for SARS-CoV-1 and ER homeostasis factors for SARS-CoV-2. Common nsp4 interactors include *N*-linked glycosylation machinery, unfolded protein response (UPR) associated proteins, and anti-viral innate immune signaling factors. Both nsp2 and nsp4 interactors are strongly enriched in proteins localized at mitochondrial-associated ER membranes suggesting a new functional role for modulating host processes, such as calcium homeostasis, at these organelle contact sites. Our results shed light on the role these hCoV proteins play in the infection cycle, as well as host factors that may mediate the divergent pathogenesis of OC43 from SARS strains. Our mass spectrometry workflow enables rapid and robust comparisons of multiple bait proteins, which can be applied to additional viral proteins. Furthermore, the identified common interactions may present new targets for exploration by host-directed anti-viral therapeutics.
