## Supplemental Table S2 for "Comparative multiplexed interactomics of SARS-CoV-2 and homologous coronavirus non-structural proteins identifies unique and shared host-cell dependencies"

### Sheet: Proteins-sorted-filtered
					Abundance Ratio			Abundance Ratio Adj. P-Value			Abundances (Grouped)			(nCoV) / (SARS)		log2 abundances
Accession	Description	# Peptides	# PSMs	Gene Symbol	(SARS-Cov-2) / (GFP)	(SARS-CoV-1) / (GFP)	(SARS-CoV-2) / (SARS-CoV-1)	(SARS-CoV-2) / (GFP)	(SARS-CoV-1) / (GFP)	(SARS-CoV-2) / (SARS-CoV-1)	GFP	SARS-CoV-2	SARS-CoV-1	log2 difference	log10 p-value	GFP	SARS-CoV-2	SARS-CoV-1
XXXCC5	SARS-Urbani nsp2 [OS=Homo sapiens]	32	4539	Urbani_nsp2	1.114	52.309	0.021	1	0.0353261	0.0638772	21478	23934.3	1.12349e+06	-5.57347	1.19465	14.3906	14.5468	20.0996
XXXXX2	SARS-CoV-2 nsp2 [OS=Homo sapiens]	34	10002	nCoV_nsp2	13.16	0.685	19.22	1.77611e-09	1	7.91818e-09	104896	1.38048e+06	71826.8	4.26454	8.10137	16.6786	20.3967	16.1322
Q15904	V-type proton ATPase subunit S1 [OS=Homo sapiens]	3	8	ATP6AP1	0.747	2.099	0.356	1	0.00349561	8.4675e-06	543.2	405.9	1140.1	-1.49005	5.07224	9.08534	8.66498	10.1549
Q7Z569	BRCA1-associated protein [OS=Homo sapiens]	6	9	BRAP	2.107	3.334	0.632	1	0.243719	1	150.9	318	503.2	-0.662004	0	7.23745	8.31288	8.97499
Q5VV42	threonylcarbamoyladenosine tRNA methylthiotransferase [OS=Homo sapiens]	10	22	CDKAL1	2.088	1.556	1.342	0.00237653	0.581829	1	356.8	744.9	555.1	0.424385	0	8.47897	9.5409	9.1166
Q07065	Cytoskeleton-associated protein 4 [OS=Homo sapiens]	29	131	CKAP4	1.575	1.481	1.063	0.0279653	0.563022	1	4683.6	7374.4	6937.8	0.0881416	0	12.1934	12.8483	12.7603
P51798-1	H(+)/Cl(-) exchange transporter 7 [OS=Homo sapiens]	6	10	CLCN7	0.798	3.479	0.229	1	0.000889739	4.09008e-05	1123.9	896.8	3909.9	-2.12658	4.38827	10.1343	9.80864	11.9329
P62633-4	Isoform 4 of Cellular nucleic acid-binding protein [OS=Homo sapiens]	5	26	CNBP	5.171	2.651	1.95	0.353933	1	1	29.2	150.9	77.4	0.963474	0	4.8679	7.23745	6.27426
P62633-1	Cellular nucleic acid-binding protein [OS=Homo sapiens]	5	27	CNBP	3.909	1.792	2.181	0.544091	1	1	685.6	2680.4	1229	1.12499	0	9.42122	11.3882	10.2633
O60573	eukaryotic translation initiation factor 4E type 2 [OS=Homo sapiens]	5	40	EIF4E2	1.443	13.078	0.11	1	0.000184701	0.00246293	176.5	254.7	2308.4	-3.18442	2.60855	7.46352	7.99266	11.1727
O75477	erlin-1 [OS=Homo sapiens]	14	220	ERLIN1	2.581	9.869	0.262	0.396367	0.000639673	0.987661	3491.7	9012.9	34461.4	-1.93236	0.00539203	11.7697	13.1378	15.0727
O94905-1	Erlin-2 [OS=Homo sapiens]	16	358	ERLIN2	2.926	9.347	0.313	0.396367	0.000952091	1	7185.2	21024.2	67158.5	-1.67577	0	12.8108	14.3598	16.0353
Q14254	Flotillin-2 [OS=Homo sapiens]	22	195	FLOT2	1.341	3.933	0.341	1	0.393722	1	8265.7	11081.4	32511.5	-1.55216	0	13.0129	13.4359	14.9887
P85037-1	Forkhead box protein K1 [OS=Homo sapiens]	18	69	FOXK1	3.37	0.625	5.389	0.00572487	1	3.93596e-06	1567.2	5281.9	980.2	2.43002	5.40495	10.614	12.3668	9.93693
Q6Y7W6-1	GRB10-interacting GYF protein 2 [OS=Homo sapiens]	33	158	GIGYF2	1.031	7.251	0.142	1	5.18735e-06	3.93596e-06	4927.3	5078.4	35729.6	-2.81604	5.40495	12.2666	12.3102	15.1248
Q9UBN7-1	histone deacetylase 6 [OS=Homo sapiens]	18	137	HDAC6	1.086	10.709	0.101	1	1.5559e-05	5.57275e-06	2867.9	3115.6	30711.2	-3.30757	5.25393	11.4858	11.6053	14.9065
P11021	78 kDa glucose-regulated protein [OS=Homo sapiens]	31	1143	HSPA5	3.023	1.881	1.607	0.0203645	1	1	27921.9	84400.3	52532	0.68437	0	14.7691	16.365	15.6809
P11142-1	Heat shock cognate 71 kDa protein [OS=Homo sapiens]	34	1652	HSPA8	2.027	1.44	1.407	0.127124	1	1	51951.6	105290	74808.4	0.492622	0	15.6649	16.684	16.1909
Q9ULH0-1	Kinase D-interacting substrate of 220 kDa [OS=Homo sapiens]	2	2	KIDINS220	2.286	0.945	2.42	0.235246	1	0.130168	74.3	170	70.2	1.27501	0.885495	6.21529	7.40939	6.1334
O60870	DNA/RNA-binding protein KIN17 [OS=Homo sapiens]	3	3	KIN	2.663	1.028	2.591	0.121561	1	0.0389123	240	639.2	246.8	1.37351	1.40991	7.90689	9.32012	7.9472
P56270-2	Isoform 2 of Myc-associated zinc finger protein [OS=Homo sapiens]	2	9	MAZ	2.027	1.079	1.878	0.000149375	1	0.00186866	460.8	933.9	497.2	0.909197	2.72847	8.848	9.86712	8.95768
Q14165	Malectin [OS=Homo sapiens]	12	233	MLEC	2.263	1.927	1.174	0.0203645	0.529683	1	11094.7	25102.9	21374	0.231432	0	13.4376	14.6156	14.3836
P24468	COUP transcription factor 2 [OS=Homo sapiens]	3	6	NR2F2	4.625	1.261	3.668	0.0203645	1	0.0389123	103.3	477.6	130.2	1.87499	1.40991	6.6907	8.89966	7.02459
Q86WC4	Osteopetrosis-associated transmembrane protein 1 [OS=Homo sapiens]	3	8	OSTM1	0.517	5.647	0.092	1	0.563022	0.179723	181.6	93.9	1025.5	-3.44222	0.745396	7.50462	6.55305	10.0021
P35232	Prohibitin [OS=Homo sapiens]	20	645	PHB	1.676	13.95	0.12	1	4.73602e-05	5.70791e-05	9581.3	16059.8	133660	-3.05889	4.24352	13.226	13.9712	17.0282
Q99623	Prohibitin-2 [OS=Homo sapiens]	23	1099	PHB2	1.027	8.897	0.115	1	4.0612e-05	3.88523e-05	24713.7	25387.9	219884	-3.12029	4.41058	14.593	14.6319	17.7464
Q8IV08	Phospholipase D3 [OS=Homo sapiens]	2	2	PLD3	2.049	0.832	2.462	0.271463	1	0.0390733	91.4	187.2	76.1	1.29983	1.40812	6.51412	7.54844	6.24982
Q9NW08	DNA-directed RNA polymerase III subunit RPC2 [OS=Homo sapiens]	2	3	POLR3B	2.757	3.111	0.886	0.396367	0.613503	1	34.1	94	106.1	-0.174621	0	5.0917	6.55459	6.72928
Q96K19	E3 ubiquitin-protein ligase RNF170 [OS=Homo sapiens]	4	18	RNF170	2.892	4.159	0.695	0.396367	0.0017302	1	74.9	216.6	311.5	-0.524915	0	6.22689	7.75889	8.28309
Q9Y657	Spindlin-1 [OS=Homo sapiens]	3	9	SPIN1	1.068	3.053	0.35	1	0.00509599	0.0249471	200.3	213.9	611.6	-1.51457	1.60298	7.64602	7.74079	9.25644
Q9UJZ1	Stomatin-like protein 2, mitochondrial [OS=Homo sapiens]	18	506	STOML2	2.935	5.49	0.535	1	0.312165	1	7274.6	21353.1	39941	-0.902389	0	12.8287	14.3822	15.2856
Q9BZK7	F-box-like/WD repeat-containing protein TBL1XR1 [OS=Homo sapiens]	2	2	TBL1XR1	0.918	2.742	0.335	1	0.218317	0.0832352	45	41.3	123.3	-1.57777	1.07969	5.49185	5.36807	6.94603
Q86W42	THO complex subunit 6 homolog [OS=Homo sapiens]	2	3	THOC6	1.302	2.822	0.461	1	0.246906	0.687958	273.8	356.5	772.7	-1.11716	0.162438	8.09698	8.47776	9.59376
Q8N511	Transmembrane protein 199 [OS=Homo sapiens]	2	4	TMEM199	1.964	1.877	1.046	0.0203645	0.00740767	1	85.8	168.4	161	0.0648829	0	6.42291	7.39575	7.33092
Q9BTV4	Transmembrane protein 43 [OS=Homo sapiens]	9	18	TMEM43	1.557	3.098	0.503	0.99292	0.280777	1	833.8	1298.6	2582.8	-0.99137	0	9.70356	10.3427	11.3347
P45880-2	Isoform 2 of Voltage-dependent anion-selective channel protein 2 [OS=Homo sapiens]	12	307	VDAC2	2.503	2.976	0.841	0.127124	0.834779	1	5351.2	13393.1	15927.2	-0.249822	0	12.3856	13.7092	13.9592
